# BRD8 guards the pluripotent state by sensing and maintaining histone acetylation

**DOI:** 10.1101/2024.03.20.585857

**Authors:** Li Sun, Xiuling Fu, Zhen Xiao, Gang Ma, Yibin Zhou, Haoqing Hu, Liyang Shi, Dongwei Li, Ralf Jauch, Andrew Paul Hutchins

## Abstract

Epigenetic control of cell fates is a critical determinant to maintain cell type stability and permissive differentiation. However, the epigenetic control mechanisms are not well understood. Here, we show that the histone acetyltransferase reader protein BRD8 impairs the conversion of primed mouse EpiSCs (epiblast stem cells) to naïve mouse ESCs (embryonic stem cells). BRD8 works by maintaining histone acetylation on promoters and transcribed gene bodies. BRD8 is responsible for maintaining open chromatin at somatic genes, and histone acetylation at naïve-specific genes. When *Brd8* expression was reduced, chromatin accessibility was unchanged, but histone acetylation at primed-specific genes was reduced. Conversely, naïve-specific genes had reduced repressive chromatin marks, and acquired accessible chromatin more rapidly during the cell type conversion. We show that this process requires active histone deacetylation to promote the conversion of primed to naïve. Our data supports a model for BRD8 reading histone acetylation to accurately localize the genome-wide binding of the histone acetyltransferase KAT5. Overall, this study shows how the reading of the histone acetylation state by BRD8 maintains cell type stability.

**Key findings:**

- BRD8 blocks the primed-to-naïve transition.
- Reduced *Brd8* promoted the suppression of somatic and primed genes through reduced chromatin repression.
- Reduced *Brd8* enabled the accelerated activation of naïve-specific genes by opening chromatin.
- BRD8 anchors the histone acetyltransferase KAT5 to acetylated genomic loci.
