## Supplementary Table 2 for "BRD8 guards the pluripotent state by sensing and maintaining histone acetylation"

### Sheet: Supplementary Table 1
Name	PIDs	Call BRD8 (EpiSC)	Call BRD8 (mESC)	Intensity BRD8 (EpiSC)/1e6	Intensity BRD8 (mESC)/1e6	Intensity FLAG (EpiSC)/1e6	Intensity FLAG (mESC)/1e6	Razor+Unique peptides BRD8 (EpiSC)	Razor+Unique peptides BRD8 (mESC)	Razor+Unique peptides FLAG (EpiSC)	Razor+Unique peptides FLAG (mESC)
Acbd5	A0A2I3BRB9;Z4YM84;E9QNH7;A0A2I3BQH8;A0A2I3BQ50;Q5XG73	/	Found	0	77.4504	0	0	0	1	0	0
Atxn2l	A0A0U1RPL0;Q7TQH0;E9Q5Q0;J3QP59	Found	Found	3.91593	9.834	0	0.28196	8	13	0	2
Banf1	O54962	Found	/	1.38363	1.86175	0	1.3202	1	2	0	1
Bcas2	D6RGA5;Q9D287	/	Found	0.55644	0.88435	0.43969	0.3496	1	1	1	1
Bop1	P97452	/	Found	0	1.23415	0	0.2402	0	1	0	1
Brd8	D3YZC7;D3YZC8;Q8R3B7	Found	Found	11.6383	32.1891	0	0	1	8	0	0
Caprin1	Q60865	Found	Found	60.5428	121.431	2.2817	1.8596	5	7	2	3
Cct2	P80314;A0A1W2P8B6	Found	Found	6.56515	4.3849	0.89138	0	1	1	1	0
Cd55	E9Q731;E9QAP4;Q61475;Q61476	Found	/	41.0935	30.53	0	20.554	1	1	0	1
Cd55b	E9Q731;E9QAP4;Q61475;Q61476	Found	/	41.0935	30.53	0	20.554	1	1	0	1
Cdc40	Q9DC48	Found	/	0.110765	0	0	0	1	0	0	0
Cdk5rap2	Q8K389	Found	/	1.1204	0	0	0	1	2	0	0
Cebpz	A0A3B2WCE8;A0A0R4J046;P53569	Found	/	89.564	0	39.005	0	1	0	1	0
Clpx	Q6P8N8;Q9JHS4	Found	Found	2.85275	2.62515	0	0	1	1	0	0
Cpsf2	O35218	Found	/	2.76935	0	0	0	1	0	0	0
Cpsf4	M0QWM8;B2LVG5;B2LVG6;E0CXT7;Q8BQZ5	Found	/	0.53455	0	0	0	1	0	0	0
Crnkl1	P63154	/	Found	3.04761	0.820905	3.7118	0	3	1	1	0
D1Pas1	P16381;Q62167	Found	Found	35.3644	60.6436	14.92	4.281	8	7	6	3
D630045J12Rik	D3YTS3;Q68FD9	/	Found	0	54.72	0	11.051	0	1	0	1
Daf2	E9Q731;E9QAP4;Q61475;Q61476	Found	/	41.0935	30.53	0	20.554	1	1	0	1
Dbt	P53395	Found	Found	7.0454	2.31315	0	0	2	2	0	0
Ddx1	Q91VR5;A0A1Y7VM48	Found	Found	6.6725	24.2286	0	0.95337	4	9	0	1
Ddx17	Q3TU25;Q3U741;Q501J6	Found	/	4.4538	0	2.2042	0	3	0	2	0
Ddx21	Q9JIK5	Found	Found	5.768	22.8505	2.4861	10.775	4	8	3	5
Ddx3x	P16381;Q62167	Found	Found	35.3644	60.6436	14.92	4.281	8	7	6	3
Ddx41	A0A1S6GWJ4;Q91VN6	/	Found	4.75295	3.3385	3.0592	1.5188	2	2	2	2
Ddx6	P54823	/	Found	0	0.252585	0	0	0	1	0	0
Dhx15	A0A0G2JG10;Q497W9;O35286;A0A0G2JGQ5	/	Found	8.234	8.8442	5.8008	3.5226	5	4	4	3
Dhx30	A0A0G2JGL8;Q99PU8	Found	/	0.87095	0	0	0	2	0	0	0
Dhx9	A0A087WPL5;E9QNN1;O70133;Q3UR42	Found	Found	24.1886	19.6312	4.9286	0.76837	10	10	3	1
Dlat	Q8BMF4	Found	/	21.6685	0	0	0	5	0	0	0
Dlst	Q9D2G2	/	Found	0	1.8823	0	0	0	2	0	0
Dnmt3l	D3YUQ4;Q9CWR8	/	Found	0	1.75463	0	0.33166	0	2	0	1
Dnttip2	Q8R2M2	/	Found	0	0.370095	0	0	0	1	0	0
Eftud2	G3UZ34;A2AH85;O08810	Found	Found	4.9401	1.64506	1.5164	0	4	2	2	0
Elavl1	P70372	Found	Found	5.9785	9.0377	1.8952	1.5178	3	5	2	2
Fam98a	A0A3Q4EBV4;Q3TJZ6	Found	Found	15.5915	11.1535	0	0	3	5	0	0
Fau	Q642K5;P62862	/	Found	1.92717	1.85515	1.4225	0.77598	1	1	1	1
Fbl	P35550;A0A140LIR6	/	Found	2.9941	8.3502	1.6406	2.3631	1	3	1	2
Fbll1	Q80WS3	Found	Found	4.1096	5.02335	1.6498	1.4963	2	1	1	1
Fmr1	D3Z6U8;E9QNF5;Q6AXB7;E9QAS8;P35922;E9QAS9;E9QAT0	Found	Found	4.8685	11.2706	0	1.736	2	4	0	1
Frem2	Q6NVD0	/	Found	0	9.692	0	0	0	1	0	0
Fxr1	A0A0H2UH27;A0A0G2JEP0;Q61584	Found	/	24.7888	58.347	4.8064	54.462	5	9	2	7
Fxr2	Q6P5B5;Q9WVR4	/	Found	0	10.659	0	1.5246	0	4	0	1
G3bp1	P97855	Found	Found	15.3211	13.7032	0.99372	0.26487	4	7	1	1
G3bp2	P97379;A0A0J9YTQ8	Found	Found	6.583	18.3024	0	0.17349	2	8	0	1
Glyr1	D3YYT1;Q922P9	Found	/	1.6843	0	0	0	1	0	0	0
Gm6793	A2AL12;B2RXM2;Q8BG05	Found	Found	13.8682	23.985	4.5009	4.4411	4	3	3	3
Gnl2	Q99LH1	Found	/	0.405765	0	0	0	1	0	0	0
Gnl3	A0A2I3BR32;Q8CI11	Found	Found	1.10311	3.60595	0.35641	0.35864	1	2	1	1
Gtpbp4	Q99ME9	Found	Found	3.0665	5.82715	0	1.16	2	3	0	3
H1f0	P10922	Found	/	3.507	0	1.6214	0	1	0	1	0
H1fx	Q80ZM5	Found	/	1.34655	0	0	0	1	0	0	0
H2afj	A0A0N4SV66;C0HKE9;C0HKE8;C0HKE7;C0HKE6;C0HKE5;C0HKE4;C0HKE3;C0HKE2;C0HKE1;Q8CGP6;Q8R1M2;Q8CGP7;Q8CGP5;Q8BFU2;Q8CGP4;Q64523;Q6GSS7;P27661	Found	/	182.56	0	72.184	0	4	0	4	0
H2afv	Q3THW5;P0C0S6;Q8R029;Q3UA95	Found	Found	8.8414	11.8743	2.41	4.2506	1	2	1	2
H2afx	A0A0N4SV66;C0HKE9;C0HKE8;C0HKE7;C0HKE6;C0HKE5;C0HKE4;C0HKE3;C0HKE2;C0HKE1;Q8CGP6;Q8R1M2;Q8CGP7;Q8CGP5;Q8BFU2;Q8CGP4;Q64523;Q6GSS7;P27661	Found	/	182.56	0	72.184	0	4	0	4	0
H2afz	Q3THW5;P0C0S6;Q8R029;Q3UA95	Found	Found	8.8414	11.8743	2.41	4.2506	1	2	1	2
H3f3a	E0CZ27;F8WI35;A0A1W2P768;P84244;P84228;P68433;P02301;E0CYN1;E0CYR7	Found	Found	79.7085	90.7815	20.287	20.363	3	3	3	3
H3f3c	E0CZ27;F8WI35;A0A1W2P768;P84244;P84228;P68433;P02301;E0CYN1;E0CYR7	Found	Found	79.7085	90.7815	20.287	20.363	3	3	3	3
Hdx	Q14B70	/	Found	39.1195	45.808	26.593	20.346	1	1	1	1
Hist1h1a	P43275	Found	Found	40.824	27.657	12.343	5.7037	3	2	3	1
Hist1h1b	P43276	Found	Found	8.2371	18.732	3.1453	5.7295	1	3	1	3
Hist1h1c	P43277;P15864	Found	/	27.5575	0	0	0	1	0	0	0
Hist1h1c	P43277;P15864;I7HFT9;Q07133	/	Found	0	62.6135	0	15.683	0	4	0	4
Hist1h1d	P43277;P15864	Found	/	27.5575	0	0	0	1	0	0	0
Hist1h1d	P43277;P15864;I7HFT9;Q07133	/	Found	0	62.6135	0	15.683	0	4	0	4
Hist1h1e	P43274	Found	Found	64.7395	2.38395	22.155	0.90815	6	1	4	1
Hist1h1t	P43277;P15864;I7HFT9;Q07133	/	Found	0	62.6135	0	15.683	0	4	0	4
Hist1h2aa	A0A0N4SV66;C0HKE9;C0HKE8;C0HKE7;C0HKE6;C0HKE5;C0HKE4;C0HKE3;C0HKE2;C0HKE1;Q8CGP6;Q8R1M2;Q8CGP7;Q8CGP5;Q8BFU2;Q8CGP4;Q64523;Q6GSS7;P27661	Found	/	182.56	0	72.184	0	4	0	4	0
Hist1h2af	A0A0N4SV66;C0HKE9;C0HKE8;C0HKE7;C0HKE6;C0HKE5;C0HKE4;C0HKE3;C0HKE2;C0HKE1;Q8CGP6;Q8R1M2;Q8CGP7;Q8CGP5;Q8BFU2;Q8CGP4;Q64523;Q6GSS7;P27661	Found	/	182.56	0	72.184	0	4	0	4	0
Hist1h2ah	A0A0N4SV66;C0HKE9;C0HKE8;C0HKE7;C0HKE6;C0HKE5;C0HKE4;C0HKE3;C0HKE2;C0HKE1;Q8CGP6;Q8R1M2;Q8CGP7;Q8CGP5;Q8BFU2;Q8CGP4;Q64523;Q6GSS7;P27661	Found	/	182.56	0	72.184	0	4	0	4	0
Hist1h2ak	A0A0N4SV66;C0HKE9;C0HKE8;C0HKE7;C0HKE6;C0HKE5;C0HKE4;C0HKE3;C0HKE2;C0HKE1;Q8CGP6;Q8R1M2;Q8CGP7;Q8CGP5;Q8BFU2;Q8CGP4;Q64523;Q6GSS7;P27661	Found	/	182.56	0	72.184	0	4	0	4	0
Hist1h2ba	Q6ZWY9;Q64525;Q64478;P10854;Q8CBB6;Q8CGP2;Q8CGP1;Q64475;P10853;Q9D2U9;Q8CGP0;Q64524;P70696	Found	/	122.478	0	26.486	0	5	0	4	0
Hist1h2ba	Q8CBB6;Q8CGP2;Q8CGP1;Q64475;P10853;Q9D2U9;Q8CGP0;P70696;Q64524	/	Found	0	281.51	0	129.79	0	6	0	6
Hist1h2bb	Q6ZWY9;Q64525;Q64478;P10854;Q8CBB6;Q8CGP2;Q8CGP1;Q64475;P10853;Q9D2U9;Q8CGP0;Q64524;P70696	Found	/	122.478	0	26.486	0	5	0	4	0
Hist1h2bb	Q8CBB6;Q8CGP2;Q8CGP1;Q64475;P10853;Q9D2U9;Q8CGP0;P70696;Q64524	/	Found	0	281.51	0	129.79	0	6	0	6
Hist1h2bc	Q6ZWY9;Q64525;Q64478;P10854;Q8CBB6;Q8CGP2;Q8CGP1;Q64475;P10853;Q9D2U9;Q8CGP0;Q64524;P70696	Found	/	122.478	0	26.486	0	5	0	4	0
Hist1h2bc	Q6ZWY9;Q64525;Q64478;P10854	/	Found	0	1.0243	0	0.19482	0	1	0	1
Hist1h2bf	Q6ZWY9;Q64525;Q64478;P10854;Q8CBB6;Q8CGP2;Q8CGP1;Q64475;P10853;Q9D2U9;Q8CGP0;Q64524;P70696	Found	/	122.478	0	26.486	0	5	0	4	0
Hist1h2bf	Q8CBB6;Q8CGP2;Q8CGP1;Q64475;P10853;Q9D2U9;Q8CGP0;P70696;Q64524	/	Found	0	281.51	0	129.79	0	6	0	6
Hist1h2bh	Q6ZWY9;Q64525;Q64478;P10854;Q8CBB6;Q8CGP2;Q8CGP1;Q64475;P10853;Q9D2U9;Q8CGP0;Q64524;P70696	Found	/	122.478	0	26.486	0	5	0	4	0
Hist1h2bh	Q6ZWY9;Q64525;Q64478;P10854	/	Found	0	1.0243	0	0.19482	0	1	0	1
Hist1h2bk	Q6ZWY9;Q64525;Q64478;P10854;Q8CBB6;Q8CGP2;Q8CGP1;Q64475;P10853;Q9D2U9;Q8CGP0;Q64524;P70696	Found	/	122.478	0	26.486	0	5	0	4	0
Hist1h2bk	Q8CBB6;Q8CGP2;Q8CGP1;Q64475;P10853;Q9D2U9;Q8CGP0;P70696;Q64524	/	Found	0	281.51	0	129.79	0	6	0	6
Hist1h2bm	Q6ZWY9;Q64525;Q64478;P10854;Q8CBB6;Q8CGP2;Q8CGP1;Q64475;P10853;Q9D2U9;Q8CGP0;Q64524;P70696	Found	/	122.478	0	26.486	0	5	0	4	0
Hist1h2bm	Q6ZWY9;Q64525;Q64478;P10854	/	Found	0	1.0243	0	0.19482	0	1	0	1
Hist1h2bp	Q6ZWY9;Q64525;Q64478;P10854;Q8CBB6;Q8CGP2;Q8CGP1;Q64475;P10853;Q9D2U9;Q8CGP0;Q64524;P70696	Found	/	122.478	0	26.486	0	5	0	4	0
Hist1h2bp	Q8CBB6;Q8CGP2;Q8CGP1;Q64475;P10853;Q9D2U9;Q8CGP0;P70696;Q64524	/	Found	0	281.51	0	129.79	0	6	0	6
Hist1h2br	Q6ZWY9;Q64525;Q64478;P10854;Q8CBB6;Q8CGP2;Q8CGP1;Q64475;P10853;Q9D2U9;Q8CGP0;Q64524;P70696	Found	/	122.478	0	26.486	0	5	0	4	0
Hist1h2br	Q8CBB6;Q8CGP2;Q8CGP1;Q64475;P10853;Q9D2U9;Q8CGP0;P70696;Q64524	/	Found	0	281.51	0	129.79	0	6	0	6
Hist1h3a	E0CZ27;F8WI35;A0A1W2P768;P84244;P84228;P68433;P02301;E0CYN1;E0CYR7	Found	Found	79.7085	90.7815	20.287	20.363	3	3	3	3
Hist1h3b	E0CZ27;F8WI35;A0A1W2P768;P84244;P84228;P68433;P02301;E0CYN1;E0CYR7	Found	Found	79.7085	90.7815	20.287	20.363	3	3	3	3
Hist1h4a	P62806	Found	/	298.075	251.945	74.197	140.54	7	7	7	8
Hist2h2aa1	A0A0N4SV66;C0HKE9;C0HKE8;C0HKE7;C0HKE6;C0HKE5;C0HKE4;C0HKE3;C0HKE2;C0HKE1;Q8CGP6;Q8R1M2;Q8CGP7;Q8CGP5;Q8BFU2;Q8CGP4;Q64523;Q6GSS7;P27661	Found	/	182.56	0	72.184	0	4	0	4	0
Hist2h2ac	A0A0N4SV66;C0HKE9;C0HKE8;C0HKE7;C0HKE6;C0HKE5;C0HKE4;C0HKE3;C0HKE2;C0HKE1;Q8CGP6;Q8R1M2;Q8CGP7;Q8CGP5;Q8BFU2;Q8CGP4;Q64523;Q6GSS7;P27661	Found	/	182.56	0	72.184	0	4	0	4	0
Hist2h2bb	Q6ZWY9;Q64525;Q64478;P10854;Q8CBB6;Q8CGP2;Q8CGP1;Q64475;P10853;Q9D2U9;Q8CGP0;Q64524;P70696	Found	/	122.478	0	26.486	0	5	0	4	0
Hist2h2bb	Q6ZWY9;Q64525;Q64478;P10854	/	Found	0	1.0243	0	0.19482	0	1	0	1
Hist2h2be	Q6ZWY9;Q64525;Q64478;P10854;Q8CBB6;Q8CGP2;Q8CGP1;Q64475;P10853;Q9D2U9;Q8CGP0;Q64524;P70696	Found	/	122.478	0	26.486	0	5	0	4	0
Hist2h2be	Q8CBB6;Q8CGP2;Q8CGP1;Q64475;P10853;Q9D2U9;Q8CGP0;P70696;Q64524	/	Found	0	281.51	0	129.79	0	6	0	6
Hist3h2a	A0A0N4SV66;C0HKE9;C0HKE8;C0HKE7;C0HKE6;C0HKE5;C0HKE4;C0HKE3;C0HKE2;C0HKE1;Q8CGP6;Q8R1M2;Q8CGP7;Q8CGP5;Q8BFU2;Q8CGP4;Q64523;Q6GSS7;P27661	Found	/	182.56	0	72.184	0	4	0	4	0
Hist3h2ba	Q6ZWY9;Q64525;Q64478;P10854;Q8CBB6;Q8CGP2;Q8CGP1;Q64475;P10853;Q9D2U9;Q8CGP0;Q64524;P70696	Found	/	122.478	0	26.486	0	5	0	4	0
Hist3h2ba	Q8CBB6;Q8CGP2;Q8CGP1;Q64475;P10853;Q9D2U9;Q8CGP0;P70696;Q64524	/	Found	0	281.51	0	129.79	0	6	0	6
Hist3h2bb	Q6ZWY9;Q64525;Q64478;P10854;Q8CBB6;Q8CGP2;Q8CGP1;Q64475;P10853;Q9D2U9;Q8CGP0;Q64524;P70696	Found	/	122.478	0	26.486	0	5	0	4	0
Hist3h2bb	Q8CBB6;Q8CGP2;Q8CGP1;Q64475;P10853;Q9D2U9;Q8CGP0;P70696;Q64524	/	Found	0	281.51	0	129.79	0	6	0	6
Hnrnpa2b1	O88569;A0A0N4SUM2	Found	/	5.16605	5.22225	1.7882	3.5691	4	3	2	2
Hnrnpa3	A2AL12;B2RXM2;Q8BG05	Found	Found	13.8682	23.985	4.5009	4.4411	4	3	3	3
Hnrnpab	Q80XR6;Q20BD0;Q99020	/	Found	0.42543	0.20121	1.8149	0	1	1	1	0
Hnrnpc	Q9Z204	/	Found	23.2221	31.5735	11.647	14.553	7	7	4	6
Hnrnpd	E9Q5B6;F6ZV59;G5E8G0;G3X9W0;Q60668;A0A0G2JFL4;F6SHF3	Found	Found	2.55805	0.63545	0	0	2	1	0	0
Hnrnpf	Q9Z2X1;J3QMT0;J3QM80	Found	/	10.1136	35.224	1.2647	28.571	3	5	1	4
Hnrnph1	Q8C2Q7;O35737	Found	/	46.3065	11.8715	18.255	16.755	4	2	3	2
Hnrnpk	B2M1R6;P61979;A0A286YDM3;H3BK96;H3BKD0;H3BLL4;H3BKI8;A0A286YCM2	/	Found	17.5291	30.1575	27.789	11.801	6	7	6	4
Hnrnpl	G5E924;Q8R081;G3UY38	Found	Found	7.8461	10.786	1.0586	2.8548	5	6	2	3
Hnrnpm	B8JK33;B8JK32;Q9D0E1	Found	Found	53.475	37.7435	22.435	8.988	11	10	10	6
Hnrnpu	Q8VEK3	/	Found	22.23	40.647	15.317	7.2563	8	10	7	6
Hnrnpul2	Q00PI9	Found	Found	2.39455	3.12	0	0	2	2	0	0
Hspa5	P20029	/	Found	4.33455	7.8333	5.3274	3.866	3	4	2	2
Hspa9	P38647	Found	Found	1.7391	10.2768	0	4.8701	1	5	0	4
Igf2bp2	A6X8Z3;Q5SF07	Found	/	4.04425	0	0	0	2	0	0	0
Igf2bp2	A6X8Z3;Q9CPN8;Q5SF07	/	Found	0	1.2889	0	0	0	1	0	0
Igf2bp3	Q9CPN8	Found	/	21.2804	0	4.7788	0	5	0	4	0
Igf2bp3	A6X8Z3;Q9CPN8;Q5SF07	/	Found	0	1.2889	0	0	0	1	0	0
Ilf2	Q9CXY6	Found	/	1.54195	5.36475	0	7.6853	1	1	0	1
Ilf3	A0A1L1SQR7;Q45VK5;A0A1L1STE4;Q91WM1;Q9Z1X4	/	Found	0.312995	0.367035	0.17678	0	1	1	1	0
Ints4	Q8CIM8	Found	/	0.8742	0	0	0	1	0	0	0
Khdrbs1	Q60749;A0A087WSL3;A0A087WR32;A0A2R8VJR4;Q9R226;Q9WU01	/	Found	7.5202	8.13135	4.0814	3.6799	2	2	2	2
Khdrbs2	Q60749;A0A087WSL3;A0A087WR32;A0A2R8VJR4;Q9R226;Q9WU01	/	Found	7.5202	8.13135	4.0814	3.6799	2	2	2	2
Khdrbs3	Q60749;A0A087WSL3;A0A087WR32;A0A2R8VJR4;Q9R226;Q9WU01	/	Found	7.5202	8.13135	4.0814	3.6799	2	2	2	2
Kiaa1549	D3YTS3;Q68FD9	/	Found	0	54.72	0	11.051	0	1	0	1
L1td1	G3UYN0;Q587J6	Found	Found	8.86852	13.1135	1.0091	0.30031	5	5	2	1
Larp1	Z4YJT3;Q6ZQ58	Found	/	1.5897	0	0.36313	0	2	0	1	0
Lin28a	H3BLC6;H3BL11;H3BK51;Q8K3Y3	Found	/	0.92035	0	0	0	1	0	0	0
Lyar	D3Z5X8;D3Z7N3;D3Z345;Q08288	Found	Found	6.47395	10.8119	2.8033	0.35155	1	3	1	1
Matr3	Q8K310	Found	Found	6.6927	6.78825	1.084	1.389	4	3	2	2
Mcm3	P25206	Found	Found	7.173	8.1825	0	0	6	9	0	0
Mcm5	Q52KC3;P49718	Found	Found	2.20134	4.00725	0.42737	0.22958	2	3	1	1
Metap1	Q8BP48	/	Found	0	0.48733	0	0	0	1	0	0
Morf4l1	A0A087WQB0;P60762	Found	Found	6.48616	24.0054	0	0	2	4	0	0
Morf4l2	A2AEB8;A2AEB7;A2AEB6;A2AEB5;A2AEB4;A2AEB3;Q9R0Q4	Found	Found	0.147495	9.57349	0	0	1	2	0	0
Mov10	D3Z3E8;E9PW39;D3YVL0;P23249	Found	Found	14.6406	7.9826	0.84724	0	6	6	1	0
Mrgbp	Q9DAT2	/	Found	0	14.9211	0	0	0	2	0	0
Mybbp1a	Q7TPV4	Found	Found	49.0516	45.2805	6.536	2.5778	14	14	7	6
Myef2	F6XJA1;G8JL68;A2ATP5;A2ATP6;Q8C854	/	Found	0	1.2582	0	0.35882	0	1	0	1
Nars	Q8BP47	/	Found	2.5151	4.15385	1.7903	0.94372	1	2	1	1
Ncl	P09405	Found	Found	24.013	50.716	11.903	13.923	5	10	5	6
Nol6	Q8R5K4	/	Found	0	3.6279	0	0.75228	0	2	0	1
Nono	Q99K48	/	Found	0	4.97115	0	1.6858	0	3	0	3
Nop2	E9QN31;Q922K7	/	Found	0	4.1159	0	1.0165	0	3	0	3
Nop56	Q9D6Z1;F7CHQ7;A2APD7	Found	Found	13.6584	16.708	3.0102	3.5362	5	5	2	3
Nop58	A0A0A0MQ76;Q6DFW4;A0A087WSL8;A0A087WP00;A0A087WQ46	/	Found	0	3.0833	0	1.1279	0	2	0	2
Nos1ap	Q9D3A8;E0CYH9	Found	/	2.33145	0	0	0	2	0	0	0
Nsd1	A0A286YE36;E9QAE4;O88491	/	Found	0	17.7437	0	0.16778	0	12	0	1
Nudt5	A0A0A6YVU1;A2ATT5;Q9JKX6	Found	/	0.6516	0	0	0	1	0	0	0
Nufip2	Q5F2E7	Found	Found	8.2095	14.0084	0	0.46529	7	6	0	1
Nup214	Q80U93	/	Found	0	0.62705	0	0	0	1	0	0
Pabpc1	P29341	Found	Found	87.701	107.319	29.249	13.29	9	15	9	10
Pabpc4	Q91YZ8;A3KFU5;A3KFU8;Q6PHQ9;V9GXG3	Found	Found	12.0531	14.6747	3.5795	1.1601	5	4	3	2
Pard3	F6T4Y3;E0CZ83;E0CY24;E0CXL4;B7ZNY3;F6S7Z1;G3XA13;A5D6P2;Q99NH2	Found	/	0.54123	0	0	0	1	0	0	0
Pcbp2	A0A2R8VI92;A0A2R8W6H3;A0A2R8W6U6;A0A2R8VI25;Q3TT81;A0A2R8VHP9;B2M1R7;Q61990	/	Found	1.09929	7.238	13.572	0	1	1	2	0
Pcm1	Q9R0L6	/	Found	2.5578	15.103	5.0547	0.66506	3	4	3	2
Pcmt1	F6TXE3;F7D432;E9PWE0;E0CYV0;P23506	/	Found	0.946135	9.5063	0.80113	4.4795	1	3	1	3
Pcnt	A0A1W2P737;F8VPV0;P48725	Found	Found	2.7116	16.7375	0	0	3	12	0	0
Pfkl	P12382	Found	/	4.40765	0	1.001	0	3	0	3	0
Ppat	Q8CIH9	/	Found	0	1.84415	0	0	0	2	0	0
Ppie	Q9QZH3	/	Found	0	0.326225	0	0	0	1	0	0
Prpf4b	Q61136	Found	/	6.172	0	0	0	1	0	0	0
Prpf8	Q99PV0;B7ZC27	/	Found	6.13345	2.21805	6.864	0.50745	3	1	3	1
Prss3	Q792Z0	/	Found	948.8	0.8801	1431.4	0	1	1	1	1
Ptbp1	Q8BGJ5;Q922I7;Q8CB58;P17225;E9QMW9	Found	Found	4.5563	16.3886	0	1.5733	3	3	0	3
Raly	A2AU61;A2AU62;Q64012	Found	Found	0.5336	1.0703	0	0.37523	1	1	0	1
Rbm39	F7AA45;E9Q8F0;Q8VH51;B7ZD61	/	Found	5.839	5.9664	5.425	2.3831	3	3	3	2
Rbmx	A2AFI4;A2AFI3;A0A2I3BRL8;Q91VM5;Q9WV02;A0A2I3BQC0	Found	Found	1.1118	1.28579	0	0.3091	1	1	0	1
Rbmxl1	A2AFI4;A2AFI3;A0A2I3BRL8;Q91VM5;Q9WV02;A0A2I3BQC0	Found	Found	1.1118	1.28579	0	0.3091	1	1	0	1
Rbmxl2	Q9DAE2	/	Found	0	1.8168	0	0.43381	0	1	0	1
Ric1	F6S7U1;E9QPA1;Q69ZJ7	/	Found	5865.15	5001.45	5098	2.0817	1	1	1	1
Rnf214	Q8BFU3	/	Found	0	13.1885	0	0	0	1	0	0
Rrbp1	A2AVJ7;Q99PL5	/	Found	3.71435	9.1296	2.175	2.8335	4	6	4	6
Rrs1	Q9CYH6	/	Found	0	2.59945	0	1.0711	0	1	0	1
Rsl1d1	Q8BVY0;A0A2R8VHW2	Found	Found	4.98165	11.1466	0	2.5342	2	3	0	2
Rtcb	Q99LF4	Found	Found	7.3975	16.9813	2.0512	1.9935	4	6	2	3
Scaf11	A0A2I3BRQ7;A0A2I3BQU5;E9PZM7	Found	/	1.0265	0	0	0	1	0	0	0
Scaf8	Q6DID3	Found	Found	1.3646	1.4041	0	0	1	1	0	0
Scrib	Q80U72	Found	/	5.772	0	0	0	3	0	0	0
Serbp1	A0A0N4SV32;Q3UMP4;Q9CY58;A0A0N4SV40;A0A0N4SWH2	Found	/	1.53463	19.9035	0.58952	12.246	2	6	1	6
Set	A2BE92;A2BE93;Q9EQU5	Found	/	1.34815	14.0289	0	40.221	1	4	0	4
Sf3b1	G5E866;Q99NB9	Found	/	0.83295	0	0	0	1	0	0	0
Sf3b3	Q921M3	Found	/	1.64247	0	0.60482	0	2	0	1	0
Sfpq	Q8VIJ6	/	Found	0	9.43785	0	1.4057	0	4	0	2
Sgol2	Q7TSY8;J3QMK1	Found	/	1.3323	0	0	0	2	0	0	0
Sgol2	J3QMK1;Q7TSY8	/	Found	0	1.37085	0	0	0	1	0	0
Sgol2b	Q7TSY8;J3QMK1	Found	/	1.3323	0	0	0	2	0	0	0
Sgol2b	J3QMK1;Q7TSY8	/	Found	0	1.37085	0	0	0	1	0	0
Slc25a5	P51881	Found	/	1.7064	0	0	0	1	0	0	0
Smarca5	Q91ZW3	Found	/	1.06785	0	0	0	1	0	0	0
Snrnp200	Q6P4T2	/	Found	2.97543	1.89393	1.6192	0.86463	3	1	2	3
Snw1	A0A0B4J1E2;Q9CSN1	/	Found	0	0.345915	0	0	0	1	0	0
Sptbn2	Q68FG2	/	Found	35.84	37.6885	29.069	14.521	1	1	1	1
Srsf10	Q3TFP0;Q9R0U0;A3KG57	/	Found	0.95675	2.17973	3.9584	1.0184	1	2	2	2
Srsf12	Q3TFP0;Q9R0U0;A3KG57	/	Found	0.95675	2.17973	3.9584	1.0184	1	2	2	2
Strbp	A0A1L1SQR7;Q45VK5;A0A1L1STE4;Q91WM1;Q9Z1X4	/	Found	0.312995	0.367035	0.17678	0	1	1	1	0
Tardbp	A0A087WQA5;A0A087WRZ5;Q8R0B4;Q8BLD4;Q6VYI5;Q6VYI4;Q921F2;A0A087WS17;A0A087WQX8;A0A087WNY6;A0A087WS74;A0A087WRP4;H3BJV1;A0A087WSE4;A0A087WSH7;A0A087WR97	Found	/	2.52095	0	0	0	1	0	0	0
Tbk1	Q9WUN2	Found	Found	3.2479	14.0205	0	0	3	8	0	0
Top2a	Q01320	/	Found	0	0.84097	0	0	0	2	0	0
Trim28	Q62318	/	Found	2.6976	8.43335	2.6734	2.294	2	6	2	3
Try10	Q792Z1	Found	Found	3.88255	36.3505	0	12.835	1	1	0	1
Tsfm	D3Z4M7	/	Found	0	8.64665	0	0	0	1	0	0
Txn	P10639	/	Found	0	1.17225	0	0.49734	0	1	0	1
U2af2	Q3KQM4;Q80XR5;P26369	Found	Found	1.27433	3.1437	0	0.95126	1	2	0	1
Ubash3b	Q8BGG7	Found	Found	7.724	23.744	0.25898	0	3	6	1	0
Ubqln1	A0A286YE09;Q8R317;Q99NB8;Q9QZM0	Found	/	20.031	11.7319	9.9197	18.136	1	1	1	1
Ubqln2	A0A286YE09;Q8R317;Q99NB8;Q9QZM0	Found	/	20.031	11.7319	9.9197	18.136	1	1	1	1
Ubqln4	A0A286YE09;Q8R317;Q99NB8;Q9QZM0	Found	/	20.031	11.7319	9.9197	18.136	1	1	1	1
Upf1	Q9EPU0	Found	/	2.1189	0	0	0	2	0	0	0
Usp10	P52479	Found	Found	7.2375	17.9276	0	0.42158	3	4	0	1
Utp14a	Q640M1	Found	Found	0.71965	1.14393	0	0	1	1	0	0
Wdr43	A0A3Q4EHN7;Q6ZQL4;A0A3Q4EGD3	/	Found	0	1.76015	0	0.23758	0	2	0	1
Ybx3	Q9JKB3	/	Found	0	0.26982	0	0	0	1	0	0
Zc3h11a	A0A0A6YXI9;Q6NZF1	Found	/	0.4531	0	0	0	1	0	0	0
Zcchc3	Q8BPK2	Found	/	7.097	0	0.61194	0	2	0	1	0
